# The cytosolic PRMT5-CDK4 complex impairs cell cycle kinase signaling

**DOI:** 10.64898/2025.12.11.693714

**Authors:** Sarah Masser, Tanja Lotteritsch, Anton Emil Ludwig, Bettina Halwachs, Elisabeth Annerer, Marion Mussbacher, Ulrich Stelzl

## Abstract

Both, protein arginine methyltransferases (PRMTs) and protein kinases are critical regulators of cellular processes and frequently dysregulated in malignancy. To systematically study the crosstalk of the two regulatory enzyme classes, we used parallel yeast two-hybrid matrix screening and defined 45 interactions connecting 4 PRMTs and 20 human kinases. The PRMT–kinase network revealed a strong association between PRMTs and cell cycle/mitogen-activated kinases. Notably, the PRMT5–CDK4 emerged as the most prominent functional cell cycle link through integrative data analyses of different high-throughput datasets. Mechanistic cell biological studies confirmed that the PRMT5–CDK4 complex localizes exclusively in the cytosol, where its formation was enhanced during a G1/S cell cycle block. This PRMT5 interaction modulated the CDK4–CCND3 and CDK4–CDKN2A interaction dynamics, irrespective of PRMT5’s methyltransferase activity. Phospho-proteomic profiling demonstrated that PRMT5 overexpression functionally phenocopies the signaling effects of pharmacological CDK4 inhibition with Palbociclib. The findings establish a non-enzymatic regulatory role for PRMT5, proposing it functions as an inhibitory modulator of CDK4-driven oncogenic signaling.
