## Supplemental Table 8 for "The cytosolic PRMT5-CDK4 complex impairs cell cycle kinase signaling"

Index	Protein ID	PhosphoSite	DoxNPalP_vs_Control_log2 fold change	DoxPPalN_vs_Control_log2 fold change	Other Datasets CCD	Palbo_arrest_log2_mean	Gene Name
Q96JM3_KTS[79.9663]PASLDFPESQK	Q96JM3	S459	-5.920000000	-5.410000000	This Study	-0.761350000	CHAMP1
Q9NR30_KKAEPSEVDMNS[79.9663]PK	Q9NR30	S71	-5.010000000	-3.950000000	This Study, Olsen et al. (2010)	-0.999100000	DDX21
Q9NR30_KAEPSEVDMNS[79.9663]PK	Q9NR30	S71	-4.690000000	-3.890000000	This Study, Olsen et al. (2010)	-0.999100000	DDX21
Q7RTP6_VSEDEEKLPAS[79.9663]PK	Q7RTP6	S1143	-4.490000000	-1.580000000	This Study	-0.142050000	MICAL3
Q13428_DDPDGKQEAKPQQAAGMLS[79.9663]PK	Q13428	S1257	-4.460000000	-4.350000000	This Study	-0.279250000	TCOF1
Q9NY27_EANLQQNEEKNHSDSSTSESEVSSVS[79.9663]PLK	Q9NY27	S226	-4.410000000	-3.530000000	This Study	-0.379850000	PPP4R2
P30622_EPSAT[79.9663]PPISNLTK	P30622	T182	-4.400000000	-4.320000000	This Study, Olsen et al. (2010)	-0.229550000	CLIP1
P46013_MTSLETKTS[79.9663]DTETEPSK	P46013	S859	-4.280000000	-4.020000000	This Study	-1.127750000	MKI67
Q15054_VALS[79.9663]DDETKETENMR	Q15054	S307	-4.280000000	-3.710000000	This Study	-0.227350000	POLD3
P08559_YGMGTS[79.9663]VER	P08559	S232	-4.200000000	-4.090000000	This Study	-0.141050000	PDHA1
O14617_NTETS[79.9663]KSPEKDVPMVEK	O14617	S827	-4.030000000	-3.900000000	This Study	-0.274050000	AP3D1
Q12906_RPMEEDGEEKS[79.9663]PSK	Q12906	S382	-3.960000000	-4.160000000	This Study	-0.840800000	ILF3
Q7Z2Z1_PGNSTVTSSPPVT[79.9663]PK	Q7Z2Z1	T1307	-3.900000000	-4.000000000	This Study	-0.939300000	TICRR
O14617_NTETSKS[79.9663]PEKDVPMVEK	O14617	S829	-3.830000000	-4.410000000	This Study	-0.208900000	AP3D1
Q9NR30_AEPSEVDMNS[79.9663]PK	Q9NR30	S71	-3.770000000	-3.350000000	This Study, Olsen et al. (2010)	-0.999100000	DDX21
Q14839_MSQPGS[79.9663]PSPK	Q14839	S1535	-3.660000000	-2.940000000	This Study	-0.110650000	CHD4
Q15773_LAIQGPEDSPS[79.9663]R	Q15773	S240	-3.540000000	-3.730000000	This Study	-0.284650000	MLF2
P11388_TQMAEVLPS[79.9663]PR	P11388	S1213	-3.510000000	-3.950000000	This Study	-0.736500000	TOP2A
Q8WWQ0_DGPIS[79.9663]PKK	Q8WWQ0	S911	-3.510000000	-3.510000000	This Study	-0.655300000	PHIP
Q92576_MAPPVDDLS[79.9663]PK	Q92576	S1133	-3.500000000	-2.470000000	This Study	-0.293700000	PHF3
P27816_DMES[79.9663]PTKLDVTLAK	P27816	S280	-3.480000000	-3.440000000	This Study, Olsen et al. (2010)	-0.048600000	MAP4
A6NKF1_TLEEVVMAEEEDEGTDRPGS[79.9663]PA	A6NKF1	S402	-3.460000000	-3.040000000	This Study	-0.096800000	SAC3D1
Q13309_TSELLSGMGVSALEKEEPDSENIPQELLSNLGHPES[79.9663]PPR	Q13309	S64	-3.420000000	-2.820000000	This Study	-0.595850000	SKP2
Q9UQ35_QSHSGS[79.9663]ISPYPK	Q9UQ35	S992	-3.400000000	-3.830000000	This Study	-0.054950000	SRRM2
Q9ULH0_S[79.9663]PEHSAEPIR	Q9ULH0	S1555	-3.310000000	-1.830000000	This Study	-0.014750000	KIDINS220
Q9Y2W1_HGLAHDEMKS[79.9663]PREPGYK	Q9Y2W1	S698	-3.290000000	-3.380000000	This Study	-0.255200000	THRAP3
Q99700_GIS[79.9663]PVVSEHRK	Q99700	S784	-3.280000000	-3.380000000	This Study, Olsen et al. (2010)	-0.299400000	ATXN2
Q5PSV4_KDPFS[79.9663]PDKK	Q5PSV4	S197	-3.260000000	-3.270000000	This Study	-0.598050000	BRMS1L
Q9Y2X3_HIKEEPLSEEEPC[57.0215]TSTAIAS[79.9663]PEKK	Q9Y2X3	S514	-3.260000000	-2.670000000	This Study	-0.732000000	NOP58
P46821_ASVSPMDEPVPDS[79.9663]ESPIEK	P46821	S1387	-3.220000000	-3.530000000	This Study	-0.061000000	MAP1B
Q9UQ35_AGMSSNQS[79.9663]ISSPVLDAVPR	Q9UQ35	S1401	-3.220000000	-3.740000000	This Study	-0.114200000	SRRM2
P08651_NWTEDMEGGISS[79.9663]PVKK	P08651	S323	-3.190000000	-3.290000000	This Study	-0.144800000	NFIC
Q86WB0_SMGTGDTPGLEVPSS[79.9663]PLR	Q86WB0	S395	-3.160000000	-3.850000000	This Study, Olsen et al. (2010)	-0.035450000	ZC3HC1
P26358_EADDDEEVDDNIPEMPS[79.9663]PK	P26358	S714	-3.080000000	-2.870000000	This Study	-0.213800000	DNMT1
P46087_AAFQKQNDTPKGPQPPTVS[79.9663]PIR	P46087	S786	-3.080000000	-2.300000000	This Study	-1.068400000	NOP2
Q00587_MAS[79.9663]PPAPSPAPPAISPIIK	Q00587	S101	-3.040000000	-2.540000000	This Study, Olsen et al. (2010)	-0.059100000	CDC42EP1
P46013_IAC[57.0215]KS[79.9663]PPPESMDTPTSTR	P46013	S2105	-3.020000000	-2.660000000	This Study	-0.532900000	MKI67
Q9NVR2_STQIENQHQGAQDTSDLMS[79.9663]PSKR	Q9NVR2	S231	-3.000000000	-2.760000000	This Study	-0.271600000	INTS10
Q5SW79_SS[79.9663]PVNNHHSPGQTPTLGQPEAR	Q5SW79	S1522	-2.980000000	-2.460000000	This Study	-0.113050000	CEP170
Q02241_YMLTHQELAS[79.9663]DGEIETK	Q02241	S867	-2.950000000	-3.630000000	This Study	-0.093650000	KIF23
Q13620_SATDGNT[79.9663]STTPPTSAK	Q13620	T46	-2.950000000	-3.070000000	This Study	-0.585300000	CUL4B
P78316_FGEYNSNMS[79.9663]PEEK	P78316	S96	-2.920000000	-2.940000000	This Study, Olsen et al. (2010)	-0.382300000	NOP14
P26358_EADDDEEVDDNIPEMPS[79.9663]PKK	P26358	S714	-2.910000000	-2.960000000	This Study	-0.213800000	DNMT1
P11388_IKNENTEGS[79.9663]PQEDGVELEGLKQR	P11388	S1247	-2.890000000	-2.860000000	This Study	-0.501200000	TOP2A
Q53F19_MISTPS[79.9663]PKK	Q53F19	S415	-2.890000000	-3.110000000	This Study	-0.260200000	NCBP3
Q9NWH9_AGAGMITQHSSNAS[79.9663]PINR	Q9NWH9	S1002	-2.880000000	-2.690000000	This Study, Olsen et al. (2010)	-0.102050000	SLTM
Q9UQ35_TPAAAAAMNLAS[79.9663]PR	Q9UQ35	S2272	-2.800000000	-2.320000000	This Study, Olsen et al. (2010)	-0.045950000	SRRM2
Q86V48_SQRPFS[79.9663]PR	Q86V48	S745	-2.790000000	-3.110000000	This Study	-0.334950000	LUZP1
Q5UIP0_ELDPSLVSANDS[79.9663]PSGMQTR	Q5UIP0	S2161	-2.780000000	-3.100000000	This Study, Olsen et al. (2010)	-0.210850000	RIF1
Q8IY81_TEIMS[79.9663]PLYQDEAPK	Q8IY81	S584	-2.740000000	-2.720000000	This Study, Olsen et al. (2010)	-0.184300000	FTSJ3
Q7Z4V5_EGPDLDRPGS[79.9663]DRQER	Q7Z4V5	S652	-2.720000000	-3.420000000	This Study	-0.031600000	HDGFL2
P17302_ASS[79.9663]RPRPDDLEI	P17302	S373	-2.700000000	-2.450000000	This Study	-0.059550000	GJA1
Q9H063_S[79.9663]QGGEEEGPLSDK	Q9H063	S75	-2.670000000	-2.530000000	This Study	-0.043200000	MAF1
Q9Y2X3_HIKEEPLSEEEPC[57.0215]TSTAIAS[79.9663]PEK	Q9Y2X3	S514	-2.610000000	-3.020000000	This Study	-0.732000000	NOP58
P27816_ETERAS[79.9663]PIKMDLAPSK	P27816	S358	-2.590000000	-3.940000000	This Study	-0.455350000	MAP4
Q12888_FVPAENDSILMNPAQDGEVQLS[79.9663]QNDDKTK	Q12888	S580	-2.560000000	-2.620000000	This Study	-0.470350000	TP53BP1
Q8WUA4_AHFNAMFQPSS[79.9663]PTR	Q8WUA4	S893	-2.550000000	-2.300000000	This Study	-0.053550000	GTF3C2
Q09666_EGAKDIDIS[79.9663]SPEFK	Q09666	S176	-2.540000000	-3.200000000	This Study	-0.088200000	AHNAK
Q9H467_ENLQPQSSGVQGQVPIS[79.9663]PEPLQRPEMLK	Q9H467	S110	-2.540000000	-2.190000000	This Study	-0.324150000	CUEDC2
Q7Z5L9_NSNSPPS[79.9663]PSSMNQR	Q7Z5L9	S460	-2.520000000	-2.070000000	This Study	-0.144650000	IRF2BP2
Q9UNY4_GNQSGRS[79.9663]PNNPFSR	Q9UNY4	S883	-2.520000000	-2.430000000	This Study	-0.218050000	TTF2
O00267_DVTNFTVGGFAPMS[79.9663]PR	O00267	S666	-2.490000000	-2.440000000	This Study, McCoy et al. (2015)	-0.036200000	SUPT5H
P08670_TYSLGSALRPS[79.9663]TSR	P08670	S47	-2.490000000	-3.280000000	This Study, Olsen et al. (2010)	-0.040500000	VIM
P37275_TSQC[57.0215]SSPSLSASPGSPT[79.9663]RPQIR	P37275	T324	-2.490000000	-1.880000000	This Study	-0.036700000	ZEB1
Q9BZZ5_ASEDTTSGS[79.9663]PPK	Q9BZZ5	S464	-2.490000000	-3.630000000	This Study	-0.360250000	API5
Q9C0C2_WLDDLLAS[79.9663]PPPSGGGAR	Q9C0C2	S691	-2.460000000	-2.010000000	This Study	-0.111250000	TNKS1BP1
P55265_TMLLLSRS[79.9663]PEAQPK	P55265	S825	-2.410000000	-1.980000000	This Study	-0.169200000	ADAR
Q9H7F0_LVHDS[79.9663]LEDLQMTR	Q9H7F0	S817	-2.390000000	-2.470000000	This Study	-0.113950000	ATP13A3
Q96AQ6_ALQAPHS[79.9663]PSKTDGK	Q96AQ6	S43	-2.360000000	-2.410000000	This Study	-0.481050000	PBXIP1
Q14674_MSFEILRGS[79.9663]DGEDSASGGK	Q14674	S1508	-2.350000000	-2.450000000	This Study	-0.566700000	ESPL1
Q9NWH9_DGQDAIAQS[79.9663]PEKESKDYEMNANHK	Q9NWH9	S289	-2.340000000	-2.570000000	This Study	-0.124550000	SLTM
P41208_MS[79.9663]PKPELTEEQKQEIR	P41208	S20	-2.310000000	-2.250000000	This Study	-0.030300000	CETN2
O15213_YWEEETVPTTAGAS[79.9663]PGPPR	O15213	S41	-2.250000000	-1.520000000	This Study	-0.656900000	WDR46
O43765_EMPQDLRS[79.9663]PAR	O43765	S77	-2.250000000	-1.600000000	This Study	-0.272200000	SGTA
Q96T58_KSS[79.9663]PEMEDAR	Q96T58	S1006	-2.250000000	-2.640000000	This Study	-0.097000000	SPEN
Q8NI27_S[79.9663]PVPRSDIPEPER	Q8NI27	S1393	-2.240000000	-3.980000000	This Study	-0.356400000	THOC2
P61006_KLEGNSPQGS[79.9663]NQGVK	P61006	S185	-2.230000000	-2.360000000	This Study, Olsen et al. (2010)	-0.077400000	RAB8A
Q9UQ35_AGM[15.9949]SSNQS[79.9663]ISSPVLDAVPR	Q9UQ35	S1401	-2.200000000	-4.210000000	This Study	-0.114200000	SRRM2
Q8WYP5_LKETRIS[79.9663]FVEEDVHPK	Q8WYP5	S1232	-2.190000000	-2.080000000	This Study	-0.044100000	AHCTF1
P18887_AIGSTSKPQES[79.9663]PKGK	P18887	S241	-2.180000000	-1.720000000	This Study	-1.221700000	XRCC1
P46821_ASVSPMDEPVPDSES[79.9663]PIEK	P46821	S1389	-2.160000000	-2.550000000	This Study	-0.061000000	MAP1B
O43463_MDSNFGLAGLPGS[79.9663]PK	O43463	S391	-2.150000000	-2.580000000	This Study	-0.355150000	SUV39H1
Q8TEW8_SES[79.9663]PSKDFGPTLGLK	Q8TEW8	S730	-2.150000000	-1.760000000	This Study	-0.206800000	PARD3B
Q9GZR7_KAQAVS[79.9663]EEEEEEEGKSSSPK	Q9GZR7	S82	-2.130000000	-2.600000000	This Study	-0.050200000	DDX24
Q8N1G0_AVVLPGGTATS[79.9663]PK	Q8N1G0	S433	-2.120000000	-1.590000000	This Study	-0.544500000	ZNF687
Q02543_AHS[79.9663]IQIMK	Q02543	S123	-2.100000000	-2.070000000	This Study	-0.082700000	RPL18A
Q9BYW2_MEIGDTLSTAEESS[79.9663]PPK	Q9BYW2	S131	-2.100000000	-2.180000000	This Study	-0.159450000	SETD2
Q5JSZ5_NGS[79.9663]PNKQPSSEPEWTPEPR	Q5JSZ5	S907	-2.040000000	-2.390000000	This Study	-0.446200000	PRRC2B
P08651_TEMDKS[79.9663]PFNSPSPQDSPR	P08651	S333	-2.030000000	-1.770000000	This Study	-0.065450000	NFIC
P52701_M[15.9949]VTGNGS[79.9663]LKR	P52701	S309	-2.030000000	-2.810000000	This Study	-0.073400000	MSH6
Q6UN15_AEFT[79.9663]SPPSLFK	Q6UN15	T258	-2.030000000	-1.910000000	This Study	-0.895800000	FIP1L1
P08651_NWTEDM[15.9949]EGGISS[79.9663]PVKK	P08651	S323	-2.020000000	-2.090000000	This Study	-0.144800000	NFIC
P49756_LGASNSPGQPNS[79.9663]VKR	P49756	S683	-2.020000000	-1.650000000	This Study, Olsen et al. (2010)	-0.142050000	RBM25
Q6ZN18_RGS[79.9663]LEMSSDGEPLSR	Q6ZN18	S206	-2.020000000	-1.940000000	This Study	-0.391850000	AEBP2
P11388_KTQMAEVLPS[79.9663]PR	P11388	S1213	-2.010000000	-1.840000000	This Study	-0.736500000	TOP2A
Q86WB0_SMGTGDTPGLEVPSS[79.9663]PLRK	Q86WB0	S395	-2.000000000	-1.770000000	This Study, Olsen et al. (2010)	-0.035450000	ZC3HC1
Q9BQ52_HQPWQS[79.9663]PERPLSR	Q9BQ52	S199	-1.990000000	-2.050000000	This Study	-0.018650000	ELAC2
O60566_KNKS[79.9663]PPADPPR	O60566	S543	-1.970000000	-2.380000000	This Study	-0.438250000	BUB1B
Q92576_MAPPVDDLS[79.9663]PKK	Q92576	S1133	-1.970000000	-2.100000000	This Study	-0.293700000	PHF3
P51608_MPFQTS[79.9663]PGGK	P51608	S229	-1.950000000	-2.440000000	This Study	-0.315350000	MECP2
Q8NDT2_TFLEGDWTS[79.9663]PSK	Q8NDT2	S552	-1.950000000	-3.430000000	This Study	-0.532200000	RBM15B
Q96RT1_TEPHDSDC[57.0215]SVDLGISKS[79.9663]TEDLSPQK	Q96RT1	S852	-1.950000000	-1.820000000	This Study	-0.263400000	ERBIN
P12694_S[79.9663]VDEVNYWDKQDHPISR	P12694	S347	-1.930000000	-1.720000000	This Study	-0.264600000	BCKDHA
P41208_MS[79.9663]PKPELTEEQK	P41208	S20	-1.930000000	-1.870000000	This Study	-0.030300000	CETN2
P49792_LNQSGTS[79.9663]VGTDEESDVTQEEER	P49792	S2290	-1.910000000	-2.430000000	This Study	-0.092000000	RANBP2
Q15942_FTPVASKFS[79.9663]PGAPGGSGSQPNQK	Q15942	S281	-1.890000000	-2.880000000	This Study	-0.333400000	ZYX
P15924_GLPSPYNMSS[79.9663]APGSR	P15924	S2821	-1.880000000	-2.100000000	This Study, Olsen et al. (2010)	-0.033500000	DSP
O60716_TLDRS[79.9663]GDLGDMEPLK	O60716	S920	-1.850000000	-1.860000000	This Study	-0.064800000	CTNND1
Q9Y6I3_TALPTSGSSAGELELLAGEVPARS[79.9663]PGAFDMSGVR	Q9Y6I3	S435	-1.840000000	-2.100000000	This Study	-0.215050000	EPN1
Q9P2R6_KVKEEAS[79.9663]SPLK	Q9P2R6	S641	-1.830000000	-2.090000000	This Study	-0.371250000	RERE
O43166_HSAS[79.9663]PVVFTSAR	O43166	S1433	-1.820000000	-2.020000000	This Study	-0.158150000	SIPA1L1
Q96G28_EIGINEDQFQEAC[57.0215]TS[79.9663]PLAK	Q96G28	S85	-1.800000000	-1.510000000	This Study	-0.502750000	CFAP36
Q9BYG3_KVSGTLDT[79.9663]PEKTVDSQGPTPVC[57.0215]TPTFLER	Q9BYG3	T223	-1.800000000	-1.780000000	This Study, Olsen et al. (2010)	-1.081000000	NIFK
Q9Y2X7_SLSS[79.9663]PTDNLELSLR	Q9Y2X7	S362	-1.800000000	-1.750000000	This Study	-0.092000000	GIT1
O43719_ESEEGNPVRGSEEDS[79.9663]PKK	O43719	S498	-1.780000000	-1.880000000	This Study	-0.359300000	HTATSF1
Q02078_SEPIS[79.9663]PPRDR	Q02078	S408	-1.780000000	-2.540000000	This Study	-0.107950000	MEF2A
Q9HAN9_LEASDC[57.0215]DHQQNS[79.9663]PTLERPGR	Q9HAN9	S117	-1.770000000	-2.110000000	This Study	-0.157200000	NMNAT1
Q9UPN3_SM[15.9949]DAMSS[79.9663]PTKTETVK	Q9UPN3	S4496	-1.770000000	-2.220000000	This Study	-0.031450000	MACF1
P46379_LQEDPNYS[79.9663]PQRFPNAQR	P46379	S1117	-1.760000000	-1.610000000	This Study	-0.309950000	BAG6
P14859_RINPPSSGGTSSS[79.9663]PIK	P14859	S448	-1.750000000	-2.760000000	This Study	-0.154300000	POU2F1
Q9Y5K6_FNGGHS[79.9663]PTHSPEK	Q9Y5K6	S510	-1.740000000	-2.490000000	This Study	-0.115600000	CD2AP
Q9UKT5_SGTNS[79.9663]PPPPFSDWGR	Q9UKT5	S12	-1.730000000	-1.980000000	This Study	-0.008700000	FBXO4
Q9Y620_SAAPSQLQGNS[79.9663]FKKPK	Q9Y620	S14	-1.730000000	-2.000000000	This Study	-0.195050000	RAD54B
Q5VUA4_RPETWES[79.9663]PEKPK	Q5VUA4	S1971	-1.720000000	-2.080000000	This Study	-0.357350000	ZNF318
P49454_VAQRS[79.9663]PVDSGTILREPTTK	P49454	S3054	-1.710000000	-1.860000000	This Study	-0.768350000	CENPF
Q12888_SEDMPFS[79.9663]PK	Q12888	S265	-1.710000000	-1.820000000	This Study	-0.020650000	TP53BP1
Q86U86_ELGPLPDDDDMAS[79.9663]PK	Q86U86	S636	-1.710000000	-2.120000000	This Study, Olsen et al. (2010)	-0.373050000	PBRM1
Q96HC4_EVVKPVPITS[79.9663]PAVSK	Q96HC4	S111	-1.710000000	-2.890000000	This Study, Olsen et al. (2010)	-0.216950000	PDLIM5
P24928_YSPT[79.9663]SPTYSPTTPK	P24928	T1877	-1.700000000	-1.800000000	This Study	-0.095250000	POLR2A
P35612_EAETKS[79.9663]PLVSPSK	P35612	S613	-1.700000000	-2.330000000	This Study	-0.299000000	ADD2
A7E2V4_GWGS[79.9663]PGRPK	A7E2V4	S1130	-1.680000000	-1.730000000	This Study	-0.314650000	ZSWIM8
Q6P0N0_ILLPSFQDS[79.9663]EDDDDILPNMDKNPTTPSSVIFPLVK	Q6P0N0	S1008	-1.670000000	-1.610000000	This Study	-0.524450000	MIS18BP1
Q9H4L7_RNDDISELEDLS[79.9663]ELEDLKDAK	Q9H4L7	S152	-1.660000000	-1.980000000	This Study	-0.133450000	SMARCAD1
P46013_ELFQTPGHTEESMTDDKITEVSC[57.0215]KS[79.9663]PQPDPVK	P46013	S1983	-1.650000000	-1.750000000	This Study	-0.819450000	MKI67
P19338_KVAVAT[79.9663]PAKK	P19338	T76	-1.620000000	-2.560000000	This Study, Olsen et al. (2010)	-0.698750000	NCL
Q96I15_GHTGGHHS[79.9663]PVK	Q96I15	S129	-1.600000000	-1.530000000	This Study	-0.270350000	SCLY
O00161_TTWGDGGENS[79.9663]PC[57.0215]NVVSK	O00161	S110	-1.590000000	-1.990000000	This Study	-0.024400000	SNAP23
Q5VWN6_NGTKS[79.9663]PEAATPVGK	Q5VWN6	S685	-1.550000000	-2.620000000	This Study, McCoy et al. (2015)	-0.157450000	TASOR2
P18583_ASES[79.9663]SSEEKDDYEIFVK	P18583	S1782	-1.530000000	-2.310000000	This Study	-0.104000000	SON
Q8NI27_KEKT[79.9663]PATTPEAR	Q8NI27	T1285	-1.530000000	-1.580000000	This Study	-0.157450000	THOC2
Q96GX9_IQPEDM[15.9949]FVC[57.0215]DINEKDISGPS[79.9663]PSK	Q96GX9	S87	-1.530000000	-2.820000000	This Study	-0.576650000	APIP
Q9NPI1_EREDS[79.9663]GDAEAHAFK	Q9NPI1	S279	-1.510000000	-1.510000000	This Study	-0.777300000	BRD7
