## Supplemental Table 1 for "The cytosolic PRMT5-CDK4 complex impairs cell cycle kinase signaling"

shared name	MSymbol	MProtID	MVec	MGeneID	KSymbol	LABEL	KProtID	KVec	KGeneID	Count	Int	Config
PRMT5_RZPDo839F0381_pCBDU (interacts with) MAPK14_CCSB_3510_pBTM116	PRMT5	RZPDo839F0381	pCBDU-JW	10419	MAPK14	MAPK14-PRMT5	CCSB_3510	pBTM116-DM	1432	3	9	PB
PRMT5_RZPDo839F0381_pCBDU (interacts with) MAPK14_CCSB_3510_pBTMcC24	PRMT5	RZPDo839F0381	pCBDU-JW	10419	MAPK14	MAPK14-PRMT5	CCSB_3510	pBTMcC24-DM	1432	2	6	PB
PRMT5_RZPDo839F0381_pCBDU (interacts with) MAPK3_RZPDo839H0481_pBTMcC24	PRMT5	RZPDo839F0381	pCBDU-JW	10419	MAPK3	MAPK3-PRMT5	RZPDo839H0481	pBTMcC24-DM	5595	4	10	PB
PRMT5_RZPDo839F0381_pCBDU (interacts with) NEK2_IOH28791_pBTM116	PRMT5	RZPDo839F0381	pCBDU-JW	10419	NEK2	NEK2-PRMT5	IOH28791	pBTM116-DM	4751	3	4	PB
PRMT5_RZPDo839F0381_pCBDU (interacts with) PLK1_RZPDo839D0394_pBTM116	PRMT5	RZPDo839F0381	pCBDU-JW	10419	PLK1	PLK1-PRMT5	RZPDo839D0394	pBTM116-DM	5347	4	9	PB
PRMT5_RZPDo839F0381_pCBDU (interacts with) SCYL3_CCSB_7622_pBTM116	PRMT5	RZPDo839F0381	pCBDU-JW	10419	SCYL3	SCYL3-PRMT5	CCSB_7622	pBTM116-DM	57147	3	7	PB
PRMT5_RZPDo839F0381_pCBDU (interacts with) TSSK3_RZPDo839F0299_pBTMcC24	PRMT5	RZPDo839F0381	pCBDU-JW	10419	TSSK3	TSSK3-PRMT5	RZPDo839F0299	pBTMcC24-DM	81629	2	6	PB
PRMT6_CCSB_55527_pACT4 (interacts with) CDK3_IOH29645_pBTM116	PRMT6	CCSB_55527	pACT4-DM	55170	CDK3	CDK3-PRMT6	IOH29645	pBTM116-D9	1018	3	9	PB
PRMT6_CCSB_55527_pACT4 (interacts with) NRBP1_RZPDo839E07149_pBTM116	PRMT6	CCSB_55527	pACT4-DM	55170	NRBP1	NRBP1-PRMT6	RZPDo839E07149	pBTM116-DM	29959	2	6	PB
PRMT6_CCSB_55527_pACT4 (interacts with) SCYL3_CCSB_7622_pBTM116	PRMT6	CCSB_55527	pACT4-DM	55170	SCYL3	SCYL3-PRMT6	CCSB_7622	pBTM116-DM	57147	3	9	PB
PRMT6_CCSB_55527_pACT4 (interacts with) SCYL3_CCSB_7622_pBTMcC24	PRMT6	CCSB_55527	pACT4-DM	55170	SCYL3	SCYL3-PRMT6	CCSB_7622	pBTMcC24-DM	57147	3	9	PB
PRMT6_CCSB_55527_pACT4 (interacts with) TSSK3_RZPDo839F0299_pBTMcC24	PRMT6	CCSB_55527	pACT4-DM	55170	TSSK3	TSSK3-PRMT6	RZPDo839F0299	pBTMcC24-DM	81629	2	6	PB
PRMT6_CCSB_55527_pCBDU (interacts with) CDK3_IOH29645_pBTM116	PRMT6	CCSB_55527	pCBDU-JW	55170	CDK3	CDK3-PRMT6	IOH29645	pBTM116-D9	1018	2	6	PB
PRMT6_CCSB_55527_pCBDU (interacts with) CDK5_CCSB_3701_pBTMcC24	PRMT6	CCSB_55527	pCBDU-JW	55170	CDK5	CDK5-PRMT6	CCSB_3701	pBTMcC24-DM	1020	2	6	PB
PRMT6_CCSB_55527_pCBDU (interacts with) CSNK2A1_CCSB_6699_pBTMcC24	PRMT6	CCSB_55527	pCBDU-JW	55170	CSNK2A1	CSNK2A1-PRMT6	CCSB_6699	pBTMcC24-DM	1457	3	3	PB
PRMT6_CCSB_55527_pCBDU (interacts with) MAPK14_CCSB_3510_pBTM116	PRMT6	CCSB_55527	pCBDU-JW	55170	MAPK14	MAPK14-PRMT6	CCSB_3510	pBTM116-DM	1432	3	9	PB
PRMT6_CCSB_55527_pCBDU (interacts with) MAPK3_RZPDo839H0481_pBTMcC24	PRMT6	CCSB_55527	pCBDU-JW	55170	MAPK3	MAPK3-PRMT6	RZPDo839H0481	pBTMcC24-DM	5595	4	12	PB
PRMT6_CCSB_55527_pCBDU (interacts with) PLK1_RZPDo839D0394_pBTM116	PRMT6	CCSB_55527	pCBDU-JW	55170	PLK1	PLK1-PRMT6	RZPDo839D0394	pBTM116-DM	5347	2	2	PB
PRMT6_CCSB_55527_pCBDU (interacts with) SCYL3_CCSB_7622_pBTM116	PRMT6	CCSB_55527	pCBDU-JW	55170	SCYL3	SCYL3-PRMT6	CCSB_7622	pBTM116-DM	57147	3	7	PB
PRMT6_CCSB_55527_pCBDU (interacts with) SCYL3_CCSB_7622_pBTMcC24	PRMT6	CCSB_55527	pCBDU-JW	55170	SCYL3	SCYL3-PRMT6	CCSB_7622	pBTMcC24-DM	57147	2	6	PB
PRMT6_CCSB_55527_pCBDU (interacts with) TSSK3_RZPDo839F0299_pBTMcC24	PRMT6	CCSB_55527	pCBDU-JW	55170	TSSK3	TSSK3-PRMT6	RZPDo839F0299	pBTMcC24-DM	81629	3	9	PB
PRMT6_MWM1025_pACT4 (interacts with) CDK3_IOH29645_pBTM116	PRMT6	MWM1025	pACT4-DM	55170	CDK3	CDK3-PRMT6	IOH29645	pBTM116-D9	1018	2	6	PB
PRMT6_MWM1025_pACT4 (interacts with) MAPK14_CCSB_3510_pBTMcC24	PRMT6	MWM1025	pACT4-DM	55170	MAPK14	MAPK14-PRMT6	CCSB_3510	pBTMcC24-DM	1432	4	12	PB
PRMT6_MWM1025_pACT4 (interacts with) MAPK3_RZPDo839H0481_pBTMcC24	PRMT6	MWM1025	pACT4-DM	55170	MAPK3	MAPK3-PRMT6	RZPDo839H0481	pBTMcC24-DM	5595	3	5	PB
PRMT6_MWM1025_pACT4 (interacts with) TSSK3_RZPDo839F0299_pBTMcC24	PRMT6	MWM1025	pACT4-DM	55170	TSSK3	TSSK3-PRMT6	RZPDo839F0299	pBTMcC24-DM	81629	2	6	PB
PRMT6_MWM1025_pBTM116 (interacts with) CCNE1_RZPDo839A1181_pcBDU	PRMT6	MWM1025	pBTM116-DM	55170	CCNE1	CCNE1-PRMT6	RZPDo839A1181	pcBDU-JW	898	3	3	BP
PRMT6_MWM1025_pBTM116 (interacts with) CDK4_RZPDo834B043D_pcBDU	PRMT6	MWM1025	pBTM116-DM	55170	CDK4	CDK4-PRMT6	RZPDo834B043D	pcBDU-JW	1019	3	3	BP
PRMT6_MWM1025_pBTM116 (interacts with) CDK4_RZPDo839F1279_pcBDU	PRMT6	MWM1025	pBTM116-DM	55170	CDK4	CDK4-PRMT6	RZPDo839F1279	pcBDU-JW	1019	4	4	BP
PRMT6_MWM1025_pBTM116 (interacts with) CDK6_CCSB_13668_pCBDU	PRMT6	MWM1025	pBTM116-DM	55170	CDK6	CDK6-PRMT6	CCSB_13668	pCBDU-JW	1021	7	15	BP
PRMT6_MWM1025_pBTM116 (interacts with) CDK7_CCSB_5574_pACT4	PRMT6	MWM1025	pBTM116-DM	55170	CDK7	CDK7-PRMT6	CCSB_5574	pACT4-DM	1022	3	9	BP
PRMT6_MWM1025_pBTM116 (interacts with) SIK3_CCSB_56322_pCBDU	PRMT6	MWM1025	pBTM116-DM	55170	SIK3	SIK3-PRMT6	CCSB_56322	pCBDU-JW	23387	4	12	BP
PRMT6_MWM1025_pCBDU (interacts with) CDK3_IOH29645_pBTM116	PRMT6	MWM1025	pCBDU-JW	55170	CDK3	CDK3-PRMT6	IOH29645	pBTM116-D9	1018	4	10	PB
PRMT6_MWM1025_pCBDU (interacts with) CDK5_CCSB_3701_pBTMcC24	PRMT6	MWM1025	pCBDU-JW	55170	CDK5	CDK5-PRMT6	CCSB_3701	pBTMcC24-DM	1020	3	9	PB
PRMT6_MWM1025_pCBDU (interacts with) MAPK14_CCSB_3510_pBTM116	PRMT6	MWM1025	pCBDU-JW	55170	MAPK14	MAPK14-PRMT6	CCSB_3510	pBTM116-DM	1432	4	12	PB
PRMT6_MWM1025_pCBDU (interacts with) MAPK3_RZPDo839H0481_pBTMcC24	PRMT6	MWM1025	pCBDU-JW	55170	MAPK3	MAPK3-PRMT6	RZPDo839H0481	pBTMcC24-DM	5595	4	12	PB
PRMT6_MWM1025_pCBDU (interacts with) NEK2_IOH28791_pBTM116	PRMT6	MWM1025	pCBDU-JW	55170	NEK2	NEK2-PRMT6	IOH28791	pBTM116-DM	4751	3	7	PB
PRMT6_MWM1025_pCBDU (interacts with) PLK1_RZPDo839D0394_pBTM116	PRMT6	MWM1025	pCBDU-JW	55170	PLK1	PLK1-PRMT6	RZPDo839D0394	pBTM116-DM	5347	2	4	PB
PRMT6_MWM1025_pCBDU (interacts with) SCYL3_CCSB_7622_pBTM116	PRMT6	MWM1025	pCBDU-JW	55170	SCYL3	SCYL3-PRMT6	CCSB_7622	pBTM116-DM	57147	4	8	PB
PRMT6_MWM1025_pCBDU (interacts with) SCYL3_CCSB_7622_pBTMcC24	PRMT6	MWM1025	pCBDU-JW	55170	SCYL3	SCYL3-PRMT6	CCSB_7622	pBTMcC24-DM	57147	4	10	PB
PRMT6_MWM1025_pCBDU (interacts with) TSSK3_RZPDo839F0299_pBTMcC24	PRMT6	MWM1025	pCBDU-JW	55170	TSSK3	TSSK3-PRMT6	RZPDo839F0299	pBTMcC24-DM	81629	3	9	PB
PRMT6_MWM1025_pCBDU (interacts with) MAPK14_CCSB_3510_pBTMcC24	PRMT6	MWM1025	pCBDU-JW	55170	MAPK14	MAPK14-PRMT6	CCSB_3510	pBTMcC24-DM	1432	3	9	PB
CARM1_GC-Y3476_pACT4 (interacts with) CDK5_CCSB_3701_pBTMcC24	CARM1	GC-Y3476	pACT4-DM	10498	CDK5	CDK5-CARM1	CCSB_3701	pBTMcC24-DM	1020	3	7	PB
CARM1_GC-Y3476_pACT4 (interacts with) PTK2_IOH27426_pBTM116	CARM1	GC-Y3476	pACT4-DM	10498	PTK2	PTK2-CARM1	IOH27426	pBTM116-DM	5747	3	9	PB
CARM1_GC-Y3476_pACT4 (interacts with) SCYL3_CCSB_7622_pBTM116	CARM1	GC-Y3476	pACT4-DM	10498	SCYL3	SCYL3-CARM1	CCSB_7622	pBTM116-DM	57147	2	6	PB
CARM1_GC-Y3476_pACT4 (interacts with) SCYL3_CCSB_7622_pBTMcC24	CARM1	GC-Y3476	pACT4-DM	10498	SCYL3	SCYL3-CARM1	CCSB_7622	pBTMcC24-DM	57147	2	6	PB
CARM1_GC-Y3476_pBTM116 (interacts with) CDK6_CCSB_9522_pcBDU	CARM1	GC-Y3476	pBTM116-DM	10498	CDK6	CDK6-CARM1	CCSB_9522	pcBDU-JW	1021	2	6	BP
CARM1_GC-Y3476_pCBDU (interacts with) CDK3_IOH29645_pBTM116	CARM1	GC-Y3476	pCBDU-JW	10498	CDK3	CDK3-CARM1	IOH29645	pBTM116-D9	1018	4	12	PB
CARM1_GC-Y3476_pCBDU (interacts with) CDK5_CCSB_3701_pBTMcC24	CARM1	GC-Y3476	pCBDU-JW	10498	CDK5	CDK5-CARM1	CCSB_3701	pBTMcC24-DM	1020	2	6	PB
CARM1_GC-Y3476_pCBDU (interacts with) MAPK14_CCSB_3510_pBTM116	CARM1	GC-Y3476	pCBDU-JW	10498	MAPK14	MAPK14-CARM1	CCSB_3510	pBTM116-DM	1432	3	7	PB
CARM1_GC-Y3476_pCBDU (interacts with) MAPK14_CCSB_3510_pBTMcC24	CARM1	GC-Y3476	pCBDU-JW	10498	MAPK14	MAPK14-CARM1	CCSB_3510	pBTMcC24-DM	1432	3	9	PB
CARM1_GC-Y3476_pCBDU (interacts with) MAPK3_RZPDo839H0481_pBTMcC24	CARM1	GC-Y3476	pCBDU-JW	10498	MAPK3	MAPK3-CARM1	RZPDo839H0481	pBTMcC24-DM	5595	3	9	PB
CARM1_GC-Y3476_pCBDU (interacts with) PTK2_RZPDo839A1284_pBTMcC24	CARM1	GC-Y3476	pCBDU-JW	10498	PTK2	PTK2-CARM1	RZPDo839A1284	pBTMcC24-DM	5747	2	6	PB
CARM1_GC-Y3476_pCBDU (interacts with) SCYL3_CCSB_7622_pBTM116	CARM1	GC-Y3476	pCBDU-JW	10498	SCYL3	SCYL3-CARM1	CCSB_7622	pBTM116-DM	57147	3	9	PB
CARM1_GC-Y3476_pCBDU (interacts with) SCYL3_CCSB_7622_pBTMcC24	CARM1	GC-Y3476	pCBDU-JW	10498	SCYL3	SCYL3-CARM1	CCSB_7622	pBTMcC24-DM	57147	4	12	PB
CARM1_GC-Y3476_pCBDU (interacts with) TSSK3_RZPDo839F0299_pBTMcC24	CARM1	GC-Y3476	pCBDU-JW	10498	TSSK3	TSSK3-CARM1	RZPDo839F0299	pBTMcC24-DM	81629	2	6	PB
CARM1_GC-Y3476-CF_pACT4 (interacts with) PTK2_IOH27426_pBTM116	CARM1	GC-Y3476-CF	pACT4-DM	10498	PTK2	PTK2-CARM1	IOH27426	pBTM116-DM	5747	3	9	PB
CARM1_GC-Y3476-CF_pACT4 (interacts with) TSSK3_RZPDo839F0299_pBTMcC24	CARM1	GC-Y3476-CF	pACT4-DM	10498	TSSK3	TSSK3-CARM1	RZPDo839F0299	pBTMcC24-DM	81629	2	6	PB
CARM1_GC-Y3476-CF_pCBDU (interacts with) CDK1_IOH14583_pBTM116	CARM1	GC-Y3476-CF	pCBDU-JW	10498	CDK1	CDK1-CARM1	IOH14583	pBTM116-D9	983	3	9	PB
CARM1_GC-Y3476-CF_pCBDU (interacts with) MAPK14_CCSB_3510_pBTM116	CARM1	GC-Y3476-CF	pCBDU-JW	10498	MAPK14	MAPK14-CARM1	CCSB_3510	pBTM116-DM	1432	2	6	PB
CARM1_GC-Y3476-CF_pCBDU (interacts with) MAPK14_CCSB_3510_pBTMcC24	CARM1	GC-Y3476-CF	pCBDU-JW	10498	MAPK14	MAPK14-CARM1	CCSB_3510	pBTMcC24-DM	1432	2	6	PB
CARM1_GC-Y3476-CF_pCBDU (interacts with) MAPK3_RZPDo839H0481_pBTMcC24	CARM1	GC-Y3476-CF	pCBDU-JW	10498	MAPK3	MAPK3-CARM1	RZPDo839H0481	pBTMcC24-DM	5595	2	6	PB
CARM1_GC-Y3476-CF_pCBDU (interacts with) NEK2_IOH28791_pBTM116	CARM1	GC-Y3476-CF	pCBDU-JW	10498	NEK2	NEK2-CARM1	IOH28791	pBTM116-DM	4751	2	4	PB
CARM1_GC-Y3476-CF_pCBDU (interacts with) SCYL3_CCSB_7622_pBTM116	CARM1	GC-Y3476-CF	pCBDU-JW	10498	SCYL3	SCYL3-CARM1	CCSB_7622	pBTM116-DM	57147	2	4	PB
CARM1_GC-Y3476-CF_pCBDU (interacts with) SCYL3_CCSB_7622_pBTMcC24	CARM1	GC-Y3476-CF	pCBDU-JW	10498	SCYL3	SCYL3-CARM1	CCSB_7622	pBTMcC24-DM	57147	2	6	PB
PRMT5_RZPDo834G0114D_pACT4 (interacts with) AURKB_CCSB_6175_pBTMcC24	PRMT5	RZPDo834G0114D	pACT4-DM	10419	AURKB	AURKB-PRMT5	CCSB_6175	pBTMcC24-DM	9212	2	6	PB
PRMT5_RZPDo834G0114D_pACT4 (interacts with) CDK3_IOH29645_pBTM116	PRMT5	RZPDo834G0114D	pACT4-DM	10419	CDK3	CDK3-PRMT5	IOH29645	pBTM116-D9	1018	4	12	PB
PRMT5_RZPDo834G0114D_pACT4 (interacts with) CDK5_CCSB_3701_pBTMcC24	PRMT5	RZPDo834G0114D	pACT4-DM	10419	CDK5	CDK5-PRMT5	CCSB_3701	pBTMcC24-DM	1020	3	9	PB
PRMT5_RZPDo834G0114D_pACT4 (interacts with) MAPK14_CCSB_3510_pBTM116	PRMT5	RZPDo834G0114D	pACT4-DM	10419	MAPK14	MAPK14-PRMT5	CCSB_3510	pBTM116-DM	1432	4	12	PB
PRMT5_RZPDo834G0114D_pACT4 (interacts with) MAPK14_CCSB_3510_pBTMcC24	PRMT5	RZPDo834G0114D	pACT4-DM	10419	MAPK14	MAPK14-PRMT5	CCSB_3510	pBTMcC24-DM	1432	3	7	PB
PRMT5_RZPDo834G0114D_pACT4 (interacts with) MAPK3_RZPDo839H0481_pBTMcC24	PRMT5	RZPDo834G0114D	pACT4-DM	10419	MAPK3	MAPK3-PRMT5	RZPDo839H0481	pBTMcC24-DM	5595	2	2	PB
PRMT5_RZPDo834G0114D_pACT4 (interacts with) NEK2_IOH28791_pBTM116	PRMT5	RZPDo834G0114D	pACT4-DM	10419	NEK2	NEK2-PRMT5	IOH28791	pBTM116-DM	4751	3	5	PB
PRMT5_RZPDo834G0114D_pACT4 (interacts with) PLK1_RZPDo839D0394_pBTM116	PRMT5	RZPDo834G0114D	pACT4-DM	10419	PLK1	PLK1-PRMT5	RZPDo839D0394	pBTM116-DM	5347	2	3	PB
PRMT5_RZPDo834G0114D_pACT4 (interacts with) PTK2_RZPDo839A1284_pBTMcC24	PRMT5	RZPDo834G0114D	pACT4-DM	10419	PTK2	PTK2-PRMT5	RZPDo839A1284	pBTMcC24-DM	5747	2	6	PB
PRMT5_RZPDo834G0114D_pACT4 (interacts with) SCYL3_CCSB_7622_pBTM116	PRMT5	RZPDo834G0114D	pACT4-DM	10419	SCYL3	SCYL3-PRMT5	CCSB_7622	pBTM116-DM	57147	4	10	PB
PRMT5_RZPDo834G0114D_pACT4 (interacts with) SCYL3_CCSB_7622_pBTMcC24	PRMT5	RZPDo834G0114D	pACT4-DM	10419	SCYL3	SCYL3-PRMT5	CCSB_7622	pBTMcC24-DM	57147	3	9	PB
PRMT5_RZPDo834G0114D_pACT4 (interacts with) TSSK3_RZPDo839F0299_pBTMcC24	PRMT5	RZPDo834G0114D	pACT4-DM	10419	TSSK3	TSSK3-PRMT5	RZPDo839F0299	pBTMcC24-DM	81629	3	9	PB
PRMT5_RZPDo834G0114D_pCBDU (interacts with) CDK3_IOH29645_pBTM116	PRMT5	RZPDo834G0114D	pCBDU-JW	10419	CDK3	CDK3-PRMT5	IOH29645	pBTM116-D9	1018	4	12	PB
PRMT5_RZPDo834G0114D_pCBDU (interacts with) CSNK2A1_CCSB_6699_pBTMcC24	PRMT5	RZPDo834G0114D	pCBDU-JW	10419	CSNK2A1	CSNK2A1-PRMT5	CCSB_6699	pBTMcC24-DM	1457	2	2	PB
PRMT5_RZPDo834G0114D_pCBDU (interacts with) MAPK14_CCSB_3510_pBTM116	PRMT5	RZPDo834G0114D	pCBDU-JW	10419	MAPK14	MAPK14-PRMT5	CCSB_3510	pBTM116-DM	1432	4	12	PB
PRMT5_RZPDo834G0114D_pCBDU (interacts with) MAPK14_CCSB_3510_pBTMcC24	PRMT5	RZPDo834G0114D	pCBDU-JW	10419	MAPK14	MAPK14-PRMT5	CCSB_3510	pBTMcC24-DM	1432	4	12	PB
PRMT5_RZPDo834G0114D_pCBDU (interacts with) MAPK3_RZPDo839H0481_pBTMcC24	PRMT5	RZPDo834G0114D	pCBDU-JW	10419	MAPK3	MAPK3-PRMT5	RZPDo839H0481	pBTMcC24-DM	5595	4	12	PB
PRMT5_RZPDo834G0114D_pCBDU (interacts with) NEK2_IOH28791_pBTM116	PRMT5	RZPDo834G0114D	pCBDU-JW	10419	NEK2	NEK2-PRMT5	IOH28791	pBTM116-DM	4751	3	3	PB
PRMT5_RZPDo834G0114D_pCBDU (interacts with) PLK1_RZPDo839D0394_pBTM116	PRMT5	RZPDo834G0114D	pCBDU-JW	10419	PLK1	PLK1-PRMT5	RZPDo839D0394	pBTM116-DM	5347	2	4	PB
PRMT5_RZPDo834G0114D_pCBDU (interacts with) PRKG1_CCSB_56837_pBTM116	PRMT5	RZPDo834G0114D	pCBDU-JW	10419	PRKG1	PRKG1-PRMT5	CCSB_56837	pBTM116-DM	5592	2	6	PB
PRMT5_RZPDo834G0114D_pCBDU (interacts with) SCYL3_CCSB_7622_pBTM116	PRMT5	RZPDo834G0114D	pCBDU-JW	10419	SCYL3	SCYL3-PRMT5	CCSB_7622	pBTM116-DM	57147	4	12	PB
PRMT5_RZPDo834G0114D_pCBDU (interacts with) SCYL3_CCSB_7622_pBTMcC24	PRMT5	RZPDo834G0114D	pCBDU-JW	10419	SCYL3	SCYL3-PRMT5	CCSB_7622	pBTMcC24-DM	57147	3	9	PB
PRMT5_RZPDo834G0114D_pCBDU (interacts with) TSSK3_RZPDo839F0299_pBTMcC24	PRMT5	RZPDo834G0114D	pCBDU-JW	10419	TSSK3	TSSK3-PRMT5	RZPDo839F0299	pBTMcC24-DM	81629	4	12	PB
PRMT5_RZPDo839F0381_pACT4 (interacts with) MAPK14_CCSB_3510_pBTM116	PRMT5	RZPDo839F0381	pACT4-DM	10419	MAPK14	MAPK14-PRMT5	CCSB_3510	pBTM116-DM	1432	2	4	PB
PRMT5_RZPDo839F0381_pACT4 (interacts with) MAPK3_RZPDo839H0481_pBTMcC24	PRMT5	RZPDo839F0381	pACT4-DM	10419	MAPK3	MAPK3-PRMT5	RZPDo839H0481	pBTMcC24-DM	5595	4	12	PB
PRMT5_RZPDo839F0381_pACT4 (interacts with) NRBP1_RZPDo839E07149_pBTM116	PRMT5	RZPDo839F0381	pACT4-DM	10419	NRBP1	NRBP1-PRMT5	RZPDo839E07149	pBTM116-DM	29959	2	6	PB
PRMT5_RZPDo839F0381_pACT4 (interacts with) PTK2_IOH27426_pBTM116	PRMT5	RZPDo839F0381	pACT4-DM	10419	PTK2	PTK2-PRMT5	IOH27426	pBTM116-DM	5747	2	6	PB
PRMT5_RZPDo839F0381_pBTM116 (interacts with) CDK4_CCSB_4019_pCBDU	PRMT5	RZPDo839F0381	pBTM116-DM	10419	CDK4	CDK4-PRMT5	CCSB_4019	pCBDU-JW	1019	5	11	BP
PRMT5_RZPDo839F0381_pBTM116 (interacts with) CDK4_RZPDo834B043D_pcBDU	PRMT5	RZPDo839F0381	pBTM116-DM	10419	CDK4	CDK4-PRMT5	RZPDo834B043D	pcBDU-JW	1019	2	2	BP
PRMT5_RZPDo839F0381_pBTM116 (interacts with) CDK4_RZPDo839F1279_pcBDU	PRMT5	RZPDo839F0381	pBTM116-DM	10419	CDK4	CDK4-PRMT5	RZPDo839F1279	pcBDU-JW	1019	2	2	BP
PRMT5_RZPDo839F0381_pBTM116 (interacts with) STK11_RZPDo839C07151_pCBDU	PRMT5	RZPDo839F0381	pBTM116-DM	10419	STK11	STK11-PRMT5	RZPDo839C07151	pCBDU-JW	6794	3	7	BP
PRMT5_RZPDo839F0381_pCBDU (interacts with) CDK3_IOH29645_pBTM116	PRMT5	RZPDo839F0381	pCBDU-JW	10419	CDK3	CDK3-PRMT5	IOH29645	pBTM116-D9	1018	2	6	PB
PRMT5_RZPDo839F0381_pCBDU (interacts with) CDK5_CCSB_3701_pBTMcC24	PRMT5	RZPDo839F0381	pCBDU-JW	10419	CDK5	CDK5-PRMT5	CCSB_3701	pBTMcC24-DM	1020	3	9	PB
PRMT8_RZPDo839E12147_pCBDU (interacts with) CDK3_IOH29645_pBTM116	PRMT8	RZPDo839E12147	pCBDU-JW	56341	CDK3	CDK3-PRMT8	IOH29645	pBTM116-D9	1018	2	6	PB
PRMT8_RZPDo839E12147_pCBDU (interacts with) CDK5_CCSB_3701_pBTMcC24	PRMT8	RZPDo839E12147	pCBDU-JW	56341	CDK5	CDK5-PRMT8	CCSB_3701	pBTMcC24-DM	1020	2	6	PB
PRMT8_RZPDo839E12147_pCBDU (interacts with) MAPK14_CCSB_3510_pBTM116	PRMT8	RZPDo839E12147	pCBDU-JW	56341	MAPK14	MAPK14-PRMT8	CCSB_3510	pBTM116-DM	1432	2	4	PB
PRMT8_RZPDo839E12147_pCBDU (interacts with) MAPK14_CCSB_3510_pBTMcC24	PRMT8	RZPDo839E12147	pCBDU-JW	56341	MAPK14	MAPK14-PRMT8	CCSB_3510	pBTMcC24-DM	1432	2	6	PB
PRMT8_RZPDo839E12147_pCBDU (interacts with) PTK2_RZPDo839A1284_pBTMcC24	PRMT8	RZPDo839E12147	pCBDU-JW	56341	PTK2	PTK2-PRMT8	RZPDo839A1284	pBTMcC24-DM	5747	2	6	PB
PRMT8_RZPDo839E12147_pCBDU (interacts with) SCYL3_CCSB_7622_pBTM116	PRMT8	RZPDo839E12147	pCBDU-JW	56341	SCYL3	SCYL3-PRMT8	CCSB_7622	pBTM116-DM	57147	3	9	PB
PRMT8_RZPDo839E12147_pCBDU (interacts with) SCYL3_CCSB_7622_pBTMcC24	PRMT8	RZPDo839E12147	pCBDU-JW	56341	SCYL3	SCYL3-PRMT8	CCSB_7622	pBTMcC24-DM	57147	4	12	PB
