## Supplemental Table 2 for "The cytosolic PRMT5-CDK4 complex impairs cell cycle kinase signaling"

LABEL	Count	Int
AURKB-PRMT5	2	6
CCNE1-PRMT6	3	3
CDK1-CARM1	3	9
CDK3-CARM1	4	12
CDK3-PRMT5	10	30
CDK3-PRMT6	11	31
CDK3-PRMT8	2	6
CDK4-PRMT5	9	15
CDK4-PRMT6	7	7
CDK5-CARM1	5	13
CDK5-PRMT5	6	18
CDK5-PRMT6	5	15
CDK5-PRMT8	2	6
CDK6-CARM1	2	6
CDK6-PRMT6	7	15
CDK7-PRMT6	3	9
CSNK2A1-PRMT5	2	2
CSNK2A1-PRMT6	3	3
MAPK14-CARM1	10	28
MAPK14-PRMT5	22	62
MAPK14-PRMT6	14	42
MAPK14-PRMT8	4	10
MAPK3-CARM1	5	15
MAPK3-PRMT5	14	36
MAPK3-PRMT6	11	29
NEK2-CARM1	2	4
NEK2-PRMT5	9	12
NEK2-PRMT6	3	7
NRBP1-PRMT5	2	6
NRBP1-PRMT6	2	6
PLK1-PRMT5	8	16
PLK1-PRMT6	4	6
PRKG1-PRMT5	2	6
PTK2-CARM1	8	24
PTK2-PRMT5	4	12
PTK2-PRMT8	2	6
SCYL3-CARM1	15	43
SCYL3-PRMT5	17	47
SCYL3-PRMT6	19	49
SCYL3-PRMT8	7	21
SIK3-PRMT6	4	12
STK11-PRMT5	3	7
TSSK3-CARM1	4	12
TSSK3-PRMT5	9	27
TSSK3-PRMT6	10	30
