## Supplemental Table 3 for "The cytosolic PRMT5-CDK4 complex impairs cell cycle kinase signaling"

CoexpressedGene	BAIT	Dataset
ABCF2	PRMT5	Maayan-ARCHS4_top100
ACTL6A	PRMT5	Maayan-ARCHS4_top100
AHCY	PRMT5	Maayan-ARCHS4_top100
AHSA1	PRMT5	Maayan-ARCHS4_top100
AIMP2	PRMT5	Maayan-ARCHS4_top100
ALDH18A1	PRMT5	Maayan-ARCHS4_top100
ATP5B	PRMT5	Maayan-ARCHS4_top100
BYSL	PRMT5	Maayan-ARCHS4_top100
C10orf2	PRMT5	Maayan-ARCHS4_top100
C16orf59	PRMT5	Maayan-ARCHS4_top100
C1QBP	PRMT5	Maayan-ARCHS4_top100
CCDC51	PRMT5	Maayan-ARCHS4_top100
CCDC86	PRMT5	Maayan-ARCHS4_top100
CCNB1	PRMT5	Maayan-ARCHS4_top100
CCT2	PRMT5	Maayan-ARCHS4_top100
CCT3	PRMT5	Maayan-ARCHS4_top100
CCT4	PRMT5	Maayan-ARCHS4_top100
CCT5	PRMT5	Maayan-ARCHS4_top100
CCT6A	PRMT5	Maayan-ARCHS4_top100
CCT7	PRMT5	Maayan-ARCHS4_top100
CCT8	PRMT5	Maayan-ARCHS4_top100
CDC20	PRMT5	Maayan-ARCHS4_top100
CDC25A	PRMT5	Maayan-ARCHS4_top100
CDCA5	PRMT5	Maayan-ARCHS4_top100
CDK4	PRMT5	Maayan-ARCHS4_top100
CSE1L	PRMT5	Maayan-ARCHS4_top100
CSTF2	PRMT5	Maayan-ARCHS4_top100
DARS2	PRMT5	Maayan-ARCHS4_top100
DCTPP1	PRMT5	Maayan-ARCHS4_top100
DPH2	PRMT5	Maayan-ARCHS4_top100
EBNA1BP2	PRMT5	Maayan-ARCHS4_top100
EIF3B	PRMT5	Maayan-ARCHS4_top100
EIF3I	PRMT5	Maayan-ARCHS4_top100
EIF5A	PRMT5	Maayan-ARCHS4_top100
ENO1	PRMT5	Maayan-ARCHS4_top100
ERAL1	PRMT5	Maayan-ARCHS4_top100
FARSA	PRMT5	Maayan-ARCHS4_top100
FEN1	PRMT5	Maayan-ARCHS4_top100
FTSJ3	PRMT5	Maayan-ARCHS4_top100
GART	PRMT5	Maayan-ARCHS4_top100
GMNN	PRMT5	Maayan-ARCHS4_top100
HNRNPAB	PRMT5	Maayan-ARCHS4_top100
HSP90AB1	PRMT5	Maayan-ARCHS4_top100
HSPD1	PRMT5	Maayan-ARCHS4_top100
IARS	PRMT5	Maayan-ARCHS4_top100
ILF2	PRMT5	Maayan-ARCHS4_top100
IMPDH2	PRMT5	Maayan-ARCHS4_top100
IPO4	PRMT5	Maayan-ARCHS4_top100
KARS	PRMT5	Maayan-ARCHS4_top100
KPNA2	PRMT5	Maayan-ARCHS4_top100
LMNB2	PRMT5	Maayan-ARCHS4_top100
LRRC42	PRMT5	Maayan-ARCHS4_top100
LRRC59	PRMT5	Maayan-ARCHS4_top100
MRPL37	PRMT5	Maayan-ARCHS4_top100
MRTO4	PRMT5	Maayan-ARCHS4_top100
NDC1	PRMT5	Maayan-ARCHS4_top100
NME1	PRMT5	Maayan-ARCHS4_top100
NOLC1	PRMT5	Maayan-ARCHS4_top100
NONO	PRMT5	Maayan-ARCHS4_top100
NPM1	PRMT5	Maayan-ARCHS4_top100
NPM3	PRMT5	Maayan-ARCHS4_top100
PA2G4	PRMT5	Maayan-ARCHS4_top100
PAICS	PRMT5	Maayan-ARCHS4_top100
PCNA	PRMT5	Maayan-ARCHS4_top100
PDCD2L	PRMT5	Maayan-ARCHS4_top100
PES1	PRMT5	Maayan-ARCHS4_top100
PHB	PRMT5	Maayan-ARCHS4_top100
POC1A	PRMT5	Maayan-ARCHS4_top100
POLD2	PRMT5	Maayan-ARCHS4_top100
PPIL1	PRMT5	Maayan-ARCHS4_top100
PPM1G	PRMT5	Maayan-ARCHS4_top100
PRMT1	PRMT5	Maayan-ARCHS4_top100
PRPF4	PRMT5	Maayan-ARCHS4_top100
PSMB5	PRMT5	Maayan-ARCHS4_top100
PSMB7	PRMT5	Maayan-ARCHS4_top100
PSMC3	PRMT5	Maayan-ARCHS4_top100
PYCR1	PRMT5	Maayan-ARCHS4_top100
RAN	PRMT5	Maayan-ARCHS4_top100
RANBP1	PRMT5	Maayan-ARCHS4_top100
RCC1	PRMT5	Maayan-ARCHS4_top100
RRP9	PRMT5	Maayan-ARCHS4_top100
RUVBL1	PRMT5	Maayan-ARCHS4_top100
RUVBL2	PRMT5	Maayan-ARCHS4_top100
SAE1	PRMT5	Maayan-ARCHS4_top100
SHMT2	PRMT5	Maayan-ARCHS4_top100
SSRP1	PRMT5	Maayan-ARCHS4_top100
STIP1	PRMT5	Maayan-ARCHS4_top100
STOML2	PRMT5	Maayan-ARCHS4_top100
TOMM34	PRMT5	Maayan-ARCHS4_top100
TRAIP	PRMT5	Maayan-ARCHS4_top100
TRAP1	PRMT5	Maayan-ARCHS4_top100
TSR1	PRMT5	Maayan-ARCHS4_top100
TUBB	PRMT5	Maayan-ARCHS4_top100
TUBG1	PRMT5	Maayan-ARCHS4_top100
TUFM	PRMT5	Maayan-ARCHS4_top100
UBE2T	PRMT5	Maayan-ARCHS4_top100
WDR77	PRMT5	Maayan-ARCHS4_top100
XPO5	PRMT5	Maayan-ARCHS4_top100
XRCC6	PRMT5	Maayan-ARCHS4_top100
ZWINT	PRMT5	Maayan-ARCHS4_top100
AHCY	CDK4	Maayan-ARCHS4_top100
APEX1	CDK4	Maayan-ARCHS4_top100
AURKA	CDK4	Maayan-ARCHS4_top100
AURKB	CDK4	Maayan-ARCHS4_top100
BIRC5	CDK4	Maayan-ARCHS4_top100
BYSL	CDK4	Maayan-ARCHS4_top100
C16orf59	CDK4	Maayan-ARCHS4_top100
C17orf53	CDK4	Maayan-ARCHS4_top100
C19orf48	CDK4	Maayan-ARCHS4_top100
CBX2	CDK4	Maayan-ARCHS4_top100
CCNB1	CDK4	Maayan-ARCHS4_top100
CCNB2	CDK4	Maayan-ARCHS4_top100
CCT2	CDK4	Maayan-ARCHS4_top100
CCT3	CDK4	Maayan-ARCHS4_top100
CCT4	CDK4	Maayan-ARCHS4_top100
CCT5	CDK4	Maayan-ARCHS4_top100
CCT6A	CDK4	Maayan-ARCHS4_top100
CCT7	CDK4	Maayan-ARCHS4_top100
CDC20	CDK4	Maayan-ARCHS4_top100
CDC25A	CDK4	Maayan-ARCHS4_top100
CDC45	CDK4	Maayan-ARCHS4_top100
CDC6	CDK4	Maayan-ARCHS4_top100
CDCA5	CDK4	Maayan-ARCHS4_top100
CDCA8	CDK4	Maayan-ARCHS4_top100
CDK1	CDK4	Maayan-ARCHS4_top100
CDK2	CDK4	Maayan-ARCHS4_top100
CENPA	CDK4	Maayan-ARCHS4_top100
CENPW	CDK4	Maayan-ARCHS4_top100
CEP55	CDK4	Maayan-ARCHS4_top100
CKS1B	CDK4	Maayan-ARCHS4_top100
CKS2	CDK4	Maayan-ARCHS4_top100
DCTPP1	CDK4	Maayan-ARCHS4_top100
DSCC1	CDK4	Maayan-ARCHS4_top100
DTL	CDK4	Maayan-ARCHS4_top100
DTYMK	CDK4	Maayan-ARCHS4_top100
EIF4EBP1	CDK4	Maayan-ARCHS4_top100
FAM64A	CDK4	Maayan-ARCHS4_top100
FANCG	CDK4	Maayan-ARCHS4_top100
FEN1	CDK4	Maayan-ARCHS4_top100
GINS2	CDK4	Maayan-ARCHS4_top100
HNRNPAB	CDK4	Maayan-ARCHS4_top100
HSPD1	CDK4	Maayan-ARCHS4_top100
ILF2	CDK4	Maayan-ARCHS4_top100
IMPDH2	CDK4	Maayan-ARCHS4_top100
KIF20A	CDK4	Maayan-ARCHS4_top100
KIF2C	CDK4	Maayan-ARCHS4_top100
KIFC1	CDK4	Maayan-ARCHS4_top100
KPNA2	CDK4	Maayan-ARCHS4_top100
MCM2	CDK4	Maayan-ARCHS4_top100
MCM7	CDK4	Maayan-ARCHS4_top100
METTL1	CDK4	Maayan-ARCHS4_top100
MIS18A	CDK4	Maayan-ARCHS4_top100
MRPL11	CDK4	Maayan-ARCHS4_top100
MRPL37	CDK4	Maayan-ARCHS4_top100
MRTO4	CDK4	Maayan-ARCHS4_top100
NHP2	CDK4	Maayan-ARCHS4_top100
NME1	CDK4	Maayan-ARCHS4_top100
NME2	CDK4	Maayan-ARCHS4_top100
NPM1	CDK4	Maayan-ARCHS4_top100
NPM3	CDK4	Maayan-ARCHS4_top100
OIP5	CDK4	Maayan-ARCHS4_top100
PA2G4	CDK4	Maayan-ARCHS4_top100
PAICS	CDK4	Maayan-ARCHS4_top100
PBK	CDK4	Maayan-ARCHS4_top100
PCNA	CDK4	Maayan-ARCHS4_top100
PHB	CDK4	Maayan-ARCHS4_top100
PLK1	CDK4	Maayan-ARCHS4_top100
POC1A	CDK4	Maayan-ARCHS4_top100
POLD2	CDK4	Maayan-ARCHS4_top100
PPP1R14B	CDK4	Maayan-ARCHS4_top100
PRDX4	CDK4	Maayan-ARCHS4_top100
PRMT1	CDK4	Maayan-ARCHS4_top100
PRMT5	CDK4	Maayan-ARCHS4_top100
PSMB5	CDK4	Maayan-ARCHS4_top100
PSMG1	CDK4	Maayan-ARCHS4_top100
PTTG1	CDK4	Maayan-ARCHS4_top100
PYCR1	CDK4	Maayan-ARCHS4_top100
RAN	CDK4	Maayan-ARCHS4_top100
RANBP1	CDK4	Maayan-ARCHS4_top100
RCC1	CDK4	Maayan-ARCHS4_top100
RNASEH2A	CDK4	Maayan-ARCHS4_top100
RPLP0	CDK4	Maayan-ARCHS4_top100
RRP9	CDK4	Maayan-ARCHS4_top100
RUVBL1	CDK4	Maayan-ARCHS4_top100
SAE1	CDK4	Maayan-ARCHS4_top100
SHMT2	CDK4	Maayan-ARCHS4_top100
SNRPD2	CDK4	Maayan-ARCHS4_top100
STOML2	CDK4	Maayan-ARCHS4_top100
TK1	CDK4	Maayan-ARCHS4_top100
TPX2	CDK4	Maayan-ARCHS4_top100
TRAIP	CDK4	Maayan-ARCHS4_top100
TRIP13	CDK4	Maayan-ARCHS4_top100
TUBB	CDK4	Maayan-ARCHS4_top100
TUBG1	CDK4	Maayan-ARCHS4_top100
TYMS	CDK4	Maayan-ARCHS4_top100
UBE2C	CDK4	Maayan-ARCHS4_top100
UBE2T	CDK4	Maayan-ARCHS4_top100
UNG	CDK4	Maayan-ARCHS4_top100
XRCC6	CDK4	Maayan-ARCHS4_top100
ZWINT	CDK4	Maayan-ARCHS4_top100
