## Supplemental Table 4 for "The cytosolic PRMT5-CDK4 complex impairs cell cycle kinase signaling"

node1	node2	connection strength	node1 compartment	node2 compartment
ABCE1	CFAP298	0.816000000	unclassified	unclassified
ABCE1	EEF1A1	1.000000000	unclassified	unclassified
ABCE1	GAS2L3	0.750000000	unclassified	unclassified
ABCE1	MAZ	1.000000000	unclassified	unclassified
ABCE1	NAA38	1.000000000	unclassified	unclassified
ABCE1	PLXNB2	1.000000000	unclassified	plasma membrane
ABCE1	PRMT5	0.126000000	unclassified	Cytosol
ABCE1	RWDD2A	1.000000000	unclassified	unclassified
ABCE1	S1PR5	1.000000000	unclassified	unclassified
ABCE1	TOB2	0.896000000	unclassified	unclassified
ABRACL	CDKN2A	0.514000000	Cytosol	Cytosol
ACBD7	UROS	0.671000000	Cytosol	Cytosol
ACTR1A	DCTN2	1.000000000	unclassified	unclassified
ACTR1B	DCTN2	1.000000000	Cytosol	unclassified
ADH5	SARS1	0.524000000	Cytosol	Cytosol
AGL	TRIP6	1.000000000	Cytosol	Cytosol
AKR1A1	IFT25	0.281000000	Cytosol	Cytosol
AKT2	CRK	1.000000000	Cytosol	Cytosol
AKT2	IFT25	0.812000000	Cytosol	Cytosol
ALDOA	RANBP9	0.505000000	Cytosol	Cytosol
ALDOA	TAGLN2	0.565000000	Cytosol	Cytosol
ALDOC	RANBP9	0.636000000	Cytosol	Cytosol
ANP32A	NAP1L1	1.000000000	Cytosol	Cytosol
ANP32E	TUBA1B	0.934000000	Cytosol	Cytosol
ANXA2	TRIP6	0.150000000	actin-binding_protein	Cytosol
APRT	COPS8	0.372000000	Cytosol	Cytosol
ARHGDIA	ENO1	1.000000000	Cytosol	Cytosol
ARIH1	TAGLN2	0.453000000	Cytosol	Cytosol
ATIC	NAP1L1	1.000000000	Cytosol	Cytosol
BOLA2; BOLA2B	TUBA1B	1.000000000	Cytosol	Cytosol
BTF3	DRG1	0.633000000	stress granule	ribosome
BTF3	FARSA	0.335000000	stress granule	ribosome
BTF3	NACA	1.000000000	stress granule	ribosome
BTF3	PA2G4	0.359000000	stress granule	ribosome
BTF3	PPIL3	0.304000000	stress granule	Cytosol
BTF3	PRIC295	0.629000000	stress granule	stress granule
BTF3	PRMT1	1.000000000	stress granule	Cytosol
BTF3	PRMT5	0.314000000	stress granule	Cytosol
BTF3	RPS17	1.000000000	stress granule	ribosome
BTF3	SKIC8	0.405000000	stress granule	ribosome
CAMKK1	ENO1	1.000000000	Cytosol	Cytosol
CAPN1	CRK	0.634000000	Cytosol	Cytosol
CBR1	CDKN2A	0.349000000	mitochondria	Cytosol
CDK4	CDKN2A	1.000000000	Cytosol	Cytosol
CDK4	COPS8	0.280000000	Cytosol	Cytosol
CDK4	CRK	0.234000000	Cytosol	Cytosol
CDK4	IFT25	0.285000000	Cytosol	Cytosol
CDK4	LDHB	0.203000000	Cytosol	Cytosol
CDK4	NAP1L1	0.228000000	Cytosol	Cytosol
CDK4	RUVBL2	0.168000000	Cytosol	Cytosol
CDK4	TRIP6	0.174000000	Cytosol	Cytosol
CDK4	TUBA1B	0.227000000	Cytosol	Cytosol
CDK4	UROS	0.185000000	Cytosol	Cytosol
CDKN2A	ABRACL	0.514000000	Cytosol	Cytosol
CDKN2A	CBR1	0.349000000	Cytosol	mitochondria
CDKN2A	CDK4	1.000000000	Cytosol	Cytosol
CDKN2A	FKBP1A	0.937000000	Cytosol	Cytosol
CDKN2A	HSPB1	0.578000000	Cytosol	Cytosol
CDKN2A	LDHB	1.000000000	Cytosol	Cytosol
CDKN2A	PPIA	0.594000000	Cytosol	Cytosol
CDKN2A	PPM1B	0.472000000	Cytosol	Cytosol
CDKN2A	PRMT5	1.000000000	Cytosol	Cytosol
CDKN2A	YRDC	0.862000000	Cytosol	Cytosol
CETN2	DCTN2	0.539000000	unclassified	unclassified
CFAP298	ABCE1	0.816000000	unclassified	unclassified
CKB	ENO1	1.000000000	Cytosol	Cytosol
CKB	GSTP1	0.279000000	Cytosol	Cytosol
CLNS1A	SARS1	1.000000000	Cytosol	Cytosol
COPS6	COPS8	0.519000000	Cytosol	Cytosol
COPS7A	COPS8	1.000000000	Cytosol	Cytosol
COPS8	APRT	0.372000000	Cytosol	Cytosol
COPS8	CDK4	0.280000000	Cytosol	Cytosol
COPS8	COPS6	0.519000000	Cytosol	Cytosol
COPS8	COPS7A	1.000000000	Cytosol	Cytosol
COPS8	FASN	0.379000000	Cytosol	Cytosol
COPS8	PAFAH1B2	0.462000000	Cytosol	Cytosol
COPS8	STAT1	0.456000000	Cytosol	Cytosol
COPS8	STK26	1.000000000	Cytosol	Cytosol
COPS8	UBE2C	0.591000000	Cytosol	Cytosol
COPS8	USP5	0.946000000	Cytosol	Cytosol
CRCP	IFT25	0.389000000	Cytosol	Cytosol
CRK	AKT2	1.000000000	Cytosol	Cytosol
CRK	CAPN1	0.634000000	Cytosol	Cytosol
CRK	CDK4	0.234000000	Cytosol	Cytosol
CRK	FAM107B	0.505000000	Cytosol	Cytosol
CRK	FAM135A	0.517000000	Cytosol	Cytosol
CRK	MEMO1	0.431000000	Cytosol	Cytosol
CRK	NAP1L1	1.000000000	Cytosol	Cytosol
CRK	NSFL1C	0.403000000	Cytosol	Cytosol
CRK	PAK1	0.589000000	Cytosol	Cytosol
CRK	RANBP9	0.314000000	Cytosol	Cytosol
CRK	TBCB	0.426000000	Cytosol	Cytosol
CSNK2A2	DCTN2	0.838000000	Cytosol	unclassified
CSNK2A2	GSTP1	0.360000000	Cytosol	Cytosol
DCTN2	ACTR1A	1.000000000	unclassified	unclassified
DCTN2	ACTR1B	1.000000000	unclassified	Cytosol
DCTN2	CETN2	0.539000000	unclassified	unclassified
DCTN2	CSNK2A2	0.838000000	unclassified	Cytosol
DCTN2	DCTN4	1.000000000	unclassified	unclassified
DCTN2	EIF5A	0.980000000	unclassified	unclassified
DCTN2	PCMT1	0.526000000	unclassified	unclassified
DCTN2	PICK1	0.770000000	unclassified	Cytosol
DCTN2	PRMT5	0.117000000	unclassified	Cytosol
DCTN2	RANBP9	1.000000000	unclassified	Cytosol
DCTN4	DCTN2	1.000000000	unclassified	unclassified
DCTN5	TAGLN2	0.462000000	Cytosol	Cytosol
DCTPP1	TAGLN2	1.000000000	Cytosol	Cytosol
DDAH1	TAGLN2	1.000000000	Cytosol	Cytosol
DESI1	TUBA1B	1.000000000	Cytosol	Cytosol
DHFR	GSTP1	1.000000000	unclassified	Cytosol
DIP2A	SARS1	0.512000000	Cytosol	Cytosol
DRG1	BTF3	0.633000000	ribosome	stress granule
EEF1A1	ABCE1	1.000000000	unclassified	unclassified
EFTUD2	RUVBL2	0.349000000	Nuclear	Cytosol
EHBP1	TAGLN2	1.000000000	Cytosol	Cytosol
EHBP1	TRIP6	0.217000000	Cytosol	Cytosol
EIF5A	DCTN2	0.980000000	unclassified	unclassified
ENO1	ARHGDIA	1.000000000	Cytosol	Cytosol
ENO1	CAMKK1	1.000000000	Cytosol	Cytosol
ENO1	CKB	1.000000000	Cytosol	Cytosol
ENO1	GAPDH	1.000000000	Cytosol	Cytosol
ENO1	GSTP1	1.000000000	Cytosol	Cytosol
ENO1	NAP1L1	1.000000000	Cytosol	Cytosol
ENO1	PFKP	1.000000000	Cytosol	Cytosol
ENO1	PPA1	1.000000000	Cytosol	Cytosol
ENO1	PRDX6	1.000000000	Cytosol	Cytosol
ENO1	PRMT5	0.259000000	Cytosol	Cytosol
ENO1	RABEP2	1.000000000	Cytosol	Cytosol
FAM107B	CRK	0.505000000	Cytosol	Cytosol
FAM107B	IFT25	0.856000000	Cytosol	Cytosol
FAM135A	CRK	0.517000000	Cytosol	Cytosol
FARSA	BTF3	0.335000000	ribosome	stress granule
FASN	COPS8	0.379000000	Cytosol	Cytosol
FIBP	TRIP6	0.169000000	plasma membrane	Cytosol
FKBP1A	CDKN2A	0.937000000	Cytosol	Cytosol
FKBP1A	LDHB	1.000000000	Cytosol	Cytosol
FNTB	UROS	1.000000000	Cytosol	Cytosol
GAPDH	ENO1	1.000000000	Cytosol	Cytosol
GAS2L3	ABCE1	0.750000000	unclassified	unclassified
GID8	RANBP9	0.440000000	unclassified	Cytosol
GSTP1	CKB	0.279000000	Cytosol	Cytosol
GSTP1	CSNK2A2	0.360000000	Cytosol	Cytosol
GSTP1	DHFR	1.000000000	Cytosol	unclassified
GSTP1	ENO1	1.000000000	Cytosol	Cytosol
GSTP1	HUS1	0.673000000	Cytosol	unclassified
GSTP1	NAMPT	1.000000000	Cytosol	Cytosol
GSTP1	NAP1L4	1.000000000	Cytosol	Cytosol
GSTP1	PRMT5	0.198000000	Cytosol	Cytosol
GSTP1	TUBB4B	0.475000000	Cytosol	unclassified
GSTP1	TXNDC17	0.565000000	Cytosol	Cytosol
GTF3C5	RUVBL2	0.811000000	unclassified	Cytosol
HINT1	LDHB	1.000000000	Cytosol	Cytosol
HSP90AA1	RUVBL2	0.380000000	Cytosol	Cytosol
HSP90AB1	RUVBL2	0.365000000	Cytosol	Cytosol
HSPA8	RUVBL2	0.519000000	Cytosol	Cytosol
HSPB1	CDKN2A	0.578000000	Cytosol	Cytosol
HUS1	GSTP1	0.673000000	unclassified	Cytosol
IFT25	AKR1A1	0.281000000	Cytosol	Cytosol
IFT25	AKT2	0.812000000	Cytosol	Cytosol
IFT25	CDK4	0.285000000	Cytosol	Cytosol
IFT25	CRCP	0.389000000	Cytosol	Cytosol
IFT25	FAM107B	0.856000000	Cytosol	Cytosol
IFT25	MRI1	0.544000000	Cytosol	Cytosol
IFT25	PFKP	0.443000000	Cytosol	Cytosol
IFT25	STK11	0.782000000	Cytosol	Cytosol
IFT25	ZZEF1	1.000000000	Cytosol	Cytosol
JPT2	TUBA1B	1.000000000	Cytosol	Cytosol
KPNA3	RUVBL2	1.000000000	Cytosol	Cytosol
LDHA	LDHB	1.000000000	Cytosol	Cytosol
LDHB	CDK4	0.203000000	Cytosol	Cytosol
LDHB	CDKN2A	1.000000000	Cytosol	Cytosol
LDHB	FKBP1A	1.000000000	Cytosol	Cytosol
LDHB	HINT1	1.000000000	Cytosol	Cytosol
LDHB	LDHA	1.000000000	Cytosol	Cytosol
LDHB	MAPRE1	1.000000000	Cytosol	Cytosol
LDHB	MDH1	1.000000000	Cytosol	Cytosol
LDHB	MYL6B	0.525000000	Cytosol	Cytosol
LDHB	PEX7	0.827000000	Cytosol	Cytosol
LDHB	PRMT5	0.245000000	Cytosol	Cytosol
LDHB	SRI	0.789000000	Cytosol	Cytosol
MAPK1	SARS1	0.549000000	Cytosol	Cytosol
MAPKAPK5	NAP1L1	1.000000000	Cytosol	Cytosol
MAPKAPK5	UROS	0.619000000	Cytosol	Cytosol
MAPRE1	LDHB	1.000000000	Cytosol	Cytosol
MAZ	ABCE1	1.000000000	unclassified	unclassified
MCTS1	SARS1	0.932000000	Cytosol	Cytosol
MDH1	LDHB	1.000000000	Cytosol	Cytosol
MEMO1	CRK	0.431000000	Cytosol	Cytosol
MEMO1	NAP1L1	1.000000000	Cytosol	Cytosol
MEMO1	RANBP9	0.498000000	Cytosol	Cytosol
MEMO1	TRIP6	0.384000000	Cytosol	Cytosol
MICAL1	UROS	0.485000000	Cytosol	Cytosol
MRI1	IFT25	0.544000000	Cytosol	Cytosol
MYL6B	LDHB	0.525000000	Cytosol	Cytosol
NAA38	ABCE1	1.000000000	unclassified	unclassified
NACA	BTF3	1.000000000	ribosome	stress granule
NAMPT	GSTP1	1.000000000	Cytosol	Cytosol
NAP1L1	ANP32A	1.000000000	Cytosol	Cytosol
NAP1L1	ATIC	1.000000000	Cytosol	Cytosol
NAP1L1	CDK4	0.228000000	Cytosol	Cytosol
NAP1L1	CRK	1.000000000	Cytosol	Cytosol
NAP1L1	ENO1	1.000000000	Cytosol	Cytosol
NAP1L1	MAPKAPK5	1.000000000	Cytosol	Cytosol
NAP1L1	MEMO1	1.000000000	Cytosol	Cytosol
NAP1L1	PKM	1.000000000	Cytosol	Cytosol
NAP1L1	PPP2R1A	1.000000000	Cytosol	Cytosol
NAP1L1	PRDX1	1.000000000	Cytosol	Cytosol
NAP1L1	RANBP9	0.543000000	Cytosol	Cytosol
NAP1L4	GSTP1	1.000000000	Cytosol	Cytosol
NHLRC2	UROS	0.622000000	Cytosol	Cytosol
NME1	RANBP9	1.000000000	Cytosol	Cytosol
NSFL1C	CRK	0.403000000	Cytosol	Cytosol
PA2G4	BTF3	0.359000000	ribosome	stress granule
PAFAH1B2	COPS8	0.462000000	Cytosol	Cytosol
PAK1	CRK	0.589000000	Cytosol	Cytosol
PCMT1	DCTN2	0.526000000	unclassified	unclassified
PDLIM5	TAGLN2	1.000000000	Cytosol	Cytosol
PEX7	LDHB	0.827000000	Cytosol	Cytosol
PFKP	ENO1	1.000000000	Cytosol	Cytosol
PFKP	IFT25	0.443000000	Cytosol	Cytosol
PICK1	DCTN2	0.770000000	Cytosol	unclassified
PKM	NAP1L1	1.000000000	Cytosol	Cytosol
PKM	TAGLN2	1.000000000	Cytosol	Cytosol
PLS3	TAGLN2	0.653000000	Cytosol	Cytosol
PLXNB2	ABCE1	1.000000000	plasma membrane	unclassified
POLA2	TUBA1B	1.000000000	unclassified	Cytosol
PPA1	ENO1	1.000000000	Cytosol	Cytosol
PPIA	CDKN2A	0.594000000	Cytosol	Cytosol
PPIL3	BTF3	0.304000000	Cytosol	stress granule
PPM1B	CDKN2A	0.472000000	Cytosol	Cytosol
PPP2R1A	NAP1L1	1.000000000	Cytosol	Cytosol
PPP2R2A	SARS1	1.000000000	Cytosol	Cytosol
PRDX1	NAP1L1	1.000000000	Cytosol	Cytosol
PRDX6	ENO1	1.000000000	Cytosol	Cytosol
PRIC295	BTF3	0.629000000	stress granule	stress granule
PRKAA2	TUBA1B	1.000000000	Cytosol	Cytosol
PRMT1	BTF3	1.000000000	Cytosol	stress granule
PRMT5	ABCE1	0.126000000	Cytosol	unclassified
PRMT5	BTF3	0.314000000	Cytosol	stress granule
PRMT5	CDKN2A	1.000000000	Cytosol	Cytosol
PRMT5	DCTN2	0.117000000	Cytosol	unclassified
PRMT5	ENO1	0.259000000	Cytosol	Cytosol
PRMT5	GSTP1	0.198000000	Cytosol	Cytosol
PRMT5	LDHB	0.245000000	Cytosol	Cytosol
PRMT5	RANBP9	0.814000000	Cytosol	Cytosol
PRMT5	SARS1	0.145000000	Cytosol	Cytosol
PRMT5	TAGLN2	0.295000000	Cytosol	Cytosol
PRPS2	TRIP6	0.538000000	Cytosol	Cytosol
RABEP2	ENO1	1.000000000	Cytosol	Cytosol
RAD51B	UROS	0.496000000	Cytosol	Cytosol
RADX	RUVBL2	0.362000000	Cytosol	Cytosol
RANBP9	ALDOA	0.505000000	Cytosol	Cytosol
RANBP9	ALDOC	0.636000000	Cytosol	Cytosol
RANBP9	CRK	0.314000000	Cytosol	Cytosol
RANBP9	DCTN2	1.000000000	Cytosol	unclassified
RANBP9	GID8	0.440000000	Cytosol	unclassified
RANBP9	MEMO1	0.498000000	Cytosol	Cytosol
RANBP9	NAP1L1	0.543000000	Cytosol	Cytosol
RANBP9	NME1	1.000000000	Cytosol	Cytosol
RANBP9	PRMT5	0.814000000	Cytosol	Cytosol
RANBP9	TRIP6	0.476000000	Cytosol	Cytosol
RPS17	BTF3	1.000000000	ribosome	stress granule
RUVBL1	RUVBL2	1.000000000	Cytosol	Cytosol
RUVBL2	CDK4	0.168000000	Cytosol	Cytosol
RUVBL2	EFTUD2	0.349000000	Cytosol	Nuclear
RUVBL2	GTF3C5	0.811000000	Cytosol	unclassified
RUVBL2	HSP90AA1	0.380000000	Cytosol	Cytosol
RUVBL2	HSP90AB1	0.365000000	Cytosol	Cytosol
RUVBL2	HSPA8	0.519000000	Cytosol	Cytosol
RUVBL2	KPNA3	1.000000000	Cytosol	Cytosol
RUVBL2	RADX	0.362000000	Cytosol	Cytosol
RUVBL2	RUVBL1	1.000000000	Cytosol	Cytosol
RUVBL2	SMG1	0.656000000	Cytosol	unclassified
RWDD2A	ABCE1	1.000000000	unclassified	unclassified
S1PR5	ABCE1	1.000000000	unclassified	unclassified
SARS1	ADH5	0.524000000	Cytosol	Cytosol
SARS1	CLNS1A	1.000000000	Cytosol	Cytosol
SARS1	DIP2A	0.512000000	Cytosol	Cytosol
SARS1	MAPK1	0.549000000	Cytosol	Cytosol
SARS1	MCTS1	0.932000000	Cytosol	Cytosol
SARS1	PPP2R2A	1.000000000	Cytosol	Cytosol
SARS1	PRMT5	0.145000000	Cytosol	Cytosol
SARS1	SHMT1	0.856000000	Cytosol	Cytosol
SARS1	SOD1	0.482000000	Cytosol	Cytosol
SARS1	UBA5	0.956000000	Cytosol	unclassified
SHMT1	SARS1	0.856000000	Cytosol	Cytosol
SKIC8	BTF3	0.405000000	ribosome	stress granule
SMG1	RUVBL2	0.656000000	unclassified	Cytosol
SNAP91	TRIP6	0.247000000	plasma membrane	Cytosol
SNRK	UROS	1.000000000	Cytosol	Cytosol
SOD1	SARS1	0.482000000	Cytosol	Cytosol
SRI	LDHB	0.789000000	Cytosol	Cytosol
STAT1	COPS8	0.456000000	Cytosol	Cytosol
STK11	IFT25	0.782000000	Cytosol	Cytosol
STK26	COPS8	1.000000000	Cytosol	Cytosol
TAGLN2	ALDOA	0.565000000	Cytosol	Cytosol
TAGLN2	ARIH1	0.453000000	Cytosol	Cytosol
TAGLN2	DCTN5	0.462000000	Cytosol	Cytosol
TAGLN2	DCTPP1	1.000000000	Cytosol	Cytosol
TAGLN2	DDAH1	1.000000000	Cytosol	Cytosol
TAGLN2	EHBP1	1.000000000	Cytosol	Cytosol
TAGLN2	PDLIM5	1.000000000	Cytosol	Cytosol
TAGLN2	PKM	1.000000000	Cytosol	Cytosol
TAGLN2	PLS3	0.653000000	Cytosol	Cytosol
TAGLN2	PRMT5	0.295000000	Cytosol	Cytosol
TBCB	CRK	0.426000000	Cytosol	Cytosol
THUMPD1	UROS	0.485000000	Cytosol	Cytosol
TOB2	ABCE1	0.896000000	unclassified	unclassified
TRIP6	AGL	1.000000000	Cytosol	Cytosol
TRIP6	ANXA2	0.150000000	Cytosol	actin-binding_protein
TRIP6	CDK4	0.174000000	Cytosol	Cytosol
TRIP6	EHBP1	0.217000000	Cytosol	Cytosol
TRIP6	FIBP	0.169000000	Cytosol	plasma membrane
TRIP6	MEMO1	0.384000000	Cytosol	Cytosol
TRIP6	PRPS2	0.538000000	Cytosol	Cytosol
TRIP6	RANBP9	0.476000000	Cytosol	Cytosol
TRIP6	SNAP91	0.247000000	Cytosol	plasma membrane
TUBA1B	ANP32E	0.934000000	Cytosol	Cytosol
TUBA1B	BOLA2; BOLA2B	1.000000000	Cytosol	Cytosol
TUBA1B	CDK4	0.227000000	Cytosol	Cytosol
TUBA1B	DESI1	1.000000000	Cytosol	Cytosol
TUBA1B	JPT2	1.000000000	Cytosol	Cytosol
TUBA1B	POLA2	1.000000000	Cytosol	unclassified
TUBA1B	PRKAA2	1.000000000	Cytosol	Cytosol
TUBA1B	TUBB	0.851000000	Cytosol	Cytosol
TUBA1B	TUBB4B	1.000000000	Cytosol	unclassified
TUBA1B	TUBB8	1.000000000	Cytosol	Cytosol
TUBB	TUBA1B	0.851000000	Cytosol	Cytosol
TUBB4B	GSTP1	0.475000000	unclassified	Cytosol
TUBB4B	TUBA1B	1.000000000	unclassified	Cytosol
TUBB8	TUBA1B	1.000000000	Cytosol	Cytosol
TXNDC17	GSTP1	0.565000000	Cytosol	Cytosol
UBA5	SARS1	0.956000000	unclassified	Cytosol
UBE2C	COPS8	0.591000000	Cytosol	Cytosol
UCKL1	UROS	0.558000000	Cytosol	Cytosol
UROS	ACBD7	0.671000000	Cytosol	Cytosol
UROS	CDK4	0.185000000	Cytosol	Cytosol
UROS	FNTB	1.000000000	Cytosol	Cytosol
UROS	MAPKAPK5	0.619000000	Cytosol	Cytosol
UROS	MICAL1	0.485000000	Cytosol	Cytosol
UROS	NHLRC2	0.622000000	Cytosol	Cytosol
UROS	RAD51B	0.496000000	Cytosol	Cytosol
UROS	SNRK	1.000000000	Cytosol	Cytosol
UROS	THUMPD1	0.485000000	Cytosol	Cytosol
UROS	UCKL1	0.558000000	Cytosol	Cytosol
USP5	COPS8	0.946000000	Cytosol	Cytosol
YRDC	CDKN2A	0.862000000	Cytosol	Cytosol
ZZEF1	IFT25	1.000000000	Cytosol	Cytosol
